# Measles Whole Genome Sequencing by an Illumina Tiled Amplification Method

**DOI:** 10.64898/2026.05.13.724913

**Authors:** V Zubach, S Ashfaq, S Van Driel, B Kaplen, G Peters, V Laminman, A Go, C Bonner, M Graham, J Hiebert

## Abstract

Measles virus remains a significant global health threat, and despite the availability of an effective vaccine, measles cases continue to increase worldwide in recent years. Genomic surveillance has become an essential tool for monitoring virus circulation and investigating outbreaks. Here, we describe a wet-laboratory method for whole-genome sequencing of measles virus using a tiled amplicon approach and Illumina sequencing technology. A previously published Oxford Nanopore–based tiled primer scheme was adapted to include both circulating measles genotypes and for use on the Illumina platform. Two Illumina library preparation kits, Illumina DNA Prep (IDP) and Nextera XT (XT), were evaluated for performance. The IDP kit demonstrated more complete genomes and consistent genome coverage compared with XT. Using quantified reference genomes, the limit of detection was determined to be 10,000 genome copies for genotype B3 and D8. Sequence accuracy was evaluated using previously characterized clinical samples and showed high concordance. This method provides a reliable and sensitive approach for measles virus whole-genome sequencing using Illumina platforms and is suitable for genomic surveillance applications.
