## Supplemental Table for "Measles Whole Genome Sequencing by an Illumina Tiled Amplification Method"

### Sheet: Sheet1
Primer Pool	Primer Name	Sequence (5' to 3')	Final Concentration (µM)	amplicon size (bp)	Amplicon Name
5	25-1025-F	CCAAACAAAGTTGGGTAAGGATAG	0.25	1000	MSV_1
5	25-1025-R	CCATRTARGGTGCAGTTTC	0.25		MSV_1
1	165-1113-F	AGAAACAAGGACAAACCACCCA	0.25	948	MSV_2
1	165-1113-R	AGTTCCACTCCTACTCCCATGG	0.25		MSV_2
2	985-1993F_M	TATCCACACTTGAGTCCTTGATG	0.25	1008	MSV_3
2	985-1993R_M	GTTTGCTGAGACCCGAAC	0.25		MSV_3
3	1865-2853-F	GAATGCATCCGGGCTCTCAA	0.25	988	MSV_4
3	1865-2853-R	TTTTGCCTGTTGATCTGCTTCTT	0.25		MSV_4
2	2752-3713-F	GATGAGCTGTTCTCCGATGTCC	0.5	961	MSV_5
2	2752-3713-R	CTATGTCAAGCTCAGTGGCCTC	0.5		MSV_5
1	3471-4422F_M	TGGGACATCAAAGGGTCG	0.25	951	MSV_6
1	3471-4422R_M	GGTCATCATTTATGATCACGTC	0.25		MSV_6
4	4355-4860-F	CAGATGCAAGATAGTAAGAATCCAG	0.25	505	MSV_7
4	4355-4860-R	CTTGGCCCTTAGTTTTGTTTAG	0.25		MSV_7
5	4812-5577-F	CACAAGCGACCGAGGTGAC	0.25	765	MSV_8
5	4812-5577-R	CGAGTCATAACTTTGTAGCTTGC	0.25		MSV_8
6	5446-5871F_M	YCCCAGAATCAAGACTCAYC	0.25	425	MSV_9
6	5446-5871R_M	GTTATCTGRGCAGCYGTGGCAAC	0.25		MSV_9
3	5716-6057-F	GGAGACTACTGAGAACAGTTCTGGAACCAA	0.25	341	MSV_10
3	5716-6057-R	ATAGTATCTGAGCAATTTGAGCCCTAGCTT	0.25		MSV_10
2	6004-6952-F	CAGGGTGTCCAAGACTACATCA	0.25	948	MSV_11
2	6004-6952-R	CCTCCAAGACACACTGCAATCA	0.25		MSV_11
1	6886-7804-F	TTGGAGGATGCCAAGGAATTGT	0.5	918	MSV_12
1	6886-7804-R	CCCTTTGAGACAGCTAGGAACTG	0.5		MSV_12
2	7711-8672-F	CAACCCGCCAGAGAGAATCAAA	0.25	961	MSV_13
2	7711-8672-R	CTCGGTATCCACTCCAATGTGT	0.25		MSV_13
1	8603-9533-F	GGCTCAGGGATGGACCTATACA	0.5	930	MSV_14
1	8603-9533-R	CACGGATCTTCCTCGTTGACTC	0.5		MSV_14
2	9450-10382-F	TGTGGAAGTTGGGAATGTCATCA	0.25	932	MSV_15
2	9450-10382-R	TGGCATGACCTTTCATCAGAGT	0.25		MSV_15
1	10310-11233F_M	TYAGAAGTTTCGGCCACCC	0.5	923	MSV_16
1	10310-11233R_M	TGATRAATGCACTGACTGTCTC	0.5		MSV_16
2	11109-12079-F	CACACAAGTACCAGGAACGTGA	0.25	970	MSV_17
2	11109-12079-R	TGGATCACCGATGTTTCTGACA	0.25		MSV_17
1	11999-12956-F	TGTAGTCATACCCCTCCTCACA	0.25	957	MSV_18
1	11999-12956-R	AAGCCCATGAGTACACTGTTGC	0.25		MSV_18
2	12865-13820-F	GGAAACATCATCCTTGAGAGTCCC	0.25	955	MSV_19
2	12865-13820-R	TTGGGTGGCTTAGAGCATTGAC	0.25		MSV_19
1	13729-14673-F	GCCATCAATTGGGCATTTGATGT	0.25	944	MSV_20
1	13729-14673-R	TGACCAGATCTAGAATTGGCGG	0.25		MSV_20
2	14597-15524-F	GAAGACGGCTTGTTCTTGGGT	0.25	927	MSV_21
2	14597-15524-R	CCCAAAATTTGCGGGTGATCCT	0.25		MSV_21
1	14783-15750-F	TGTCAAGGTGCTCTTTAACGGG	0.25	967	MSV_22
1	14783-15750-R	AGGGCACTGTATCCGACTAACT	0.25		MSV_22
6	14854-15865-F	GTYAGTAATATCCCYACCTCTAG	0.25	1011	MSV_23
6	14854-15865-R	CAGACAAAGCTGGGAATAGAAACTTCG	0.25		MSV_23
